# RNA-seq variants reveal distinct patterns in the aging epitranscriptome: an in-depth analysis of age-matched Alzheimer’s Disease patients and a cognitively normal cohort

**DOI:** 10.64898/2026.02.14.705891

**Authors:** Katherine A. Jensen, Jennifer Weller, Kristen E. Funk

## Abstract

**Background:** Post-transcriptional modifications are those made to the RNA transcript, which can modulate RNA stability and function. Despite robust investigation of the genome, transcriptome, and proteome, little is known about post-transcriptional modifications during normal aging or Alzheimer’s disease (AD) pathogenesis. Several studies have shown epitranscriptomic changes in AD brains for certain modification types, establishing epitranscriptomic links to the disease; however, the complete set of post-transcriptional modifications have not been assessed in the context of AD. Furthermore, it is not understood which genes or pathways are under epitranscriptomic regulation, how conserved and sporadic modifications are distributed, or which conserved sites are differentially modified in diseased brains. Therefore, there is a need for a more complete analysis to describe the full landscape of the epitranscriptome in AD, helping to bridge the knowledge gap between post-transcriptional modifications and the molecular etiology of AD.

**Methods:** We designed and implemented a novel bioinformatics pipeline for complex epitranscriptome-wide analysis of potential RNA modification sites in sample-matched, whole-genome sequencing-filtered variant calls from RNA sequencing data. Using parametric and non-parametric tests, we tested differences in patterns for all detectable variant calls between postmortem brains of AD and cognitively normal, aged individuals.

**Results:** We identified 544 genes with hyper-modified transcripts in AD samples compared with cognitively normal controls, a notable observation being high enrichment of genes in the “Kaposi’s sarcoma-associated herpesvirus” pathway. We also identified patterns of recurring and sporadic modification sites that differed complementarily between disease and non-disease conditions. We found 17 genes (33 total sites) that were differentially modified between conditions including several sites found exclusively in the AD epitranscriptome.

**Conclusions:** These findings provide a more complete profile of the potential molecular underpinnings which differentiate AD brains from their non-diseased, aged counterparts and reveal patterns and modification sites which can be further investigated for how they contribute to the network of molecular interactions underlying AD. These elements are likely to be valuable candidates for investigations that aim to further the search for biomarkers and therapeutic targets.
