## Additional File 1 for "RNA-seq variants reveal distinct patterns in the aging epitranscriptome: an in-depth analysis of age-matched Alzheimer’s Disease patients and a cognitively normal cohort"

Additional File 1. Table of counts and Fisher's Exact test outcomes for distribution of shared and unique modifications. AD_unique: unique modifications identified in AD samples; AD_shared: shared modifications found in AD samples; CN_unique: unique modifications idenitifed in CN samples; CN_shared: shared modifications found in CN samples.
mod_type	gene_category	AD_unique	AD_shared	CN_unique	CN_shared	odds_ratio	odd_ratio_prime	p_value
A-C	AD-enriched	33	109	22	95	1.3073394495412844	0.7649122807017543	0.446176072
A-C	AC-enriched	0	4	3	4	0	inf	0.23636363636363636
A-G	AD-enriched	227	553	62	472	3.125007291605903	0.3199992533412977	1.570682111978259e-14
A-G	AC-enriched	0	37	24	37	0	inf	1.4852260573329466e-06
A-T	AD-enriched	24	60	8	54	2.7	0.37037037037037035	0.026802765663838757
A-T	AC-enriched	0	6	4	6	0	inf	0.23351648351648352
C-A	AD-enriched	33	71	16	62	1.801056338028169	0.555229717	0.12810322954837572
C-A	AC-enriched	0	9	3	13	0	inf	0.28
C-G	AD-enriched	25	80	9	70	2.4305555555555554	0.4114285714285715	0.03567482
C-G	AC-enriched	0	13	4	12	0	inf	0.10673234811165846
C-T	AD-enriched	102	334	31	278	2.7386517288004635	0.3651431795739879	1.695950002007534e-06
C-T	AC-enriched	1	35	9	39	0.12380952380952381	8.076923076923077	0.038327522833630334
DEL	AD-enriched	166	641	71	571	2.0827052800421875	0.4801447471145528	1.0213038650091137e-06
DEL	AC-enriched	1	69	36	77	0.030998389694041867	32.25974025974026	7.055213377754235e-08
G-A	AD-enriched	102	402	42	349	2.1083866382373846	0.4742963087813922	0.00011185
G-A	AC-enriched	1	29	7	44	0.21674876847290642	4.613636363636363	0.24699610509070868
G-C	AD-enriched	28	97	10	84	2.424742268041237	0.4124149659863946	0.029841206308078787
G-C	AC-enriched	0	6	3	9	0	inf	0.5147058823529411
G-T	AD-enriched	28	77	11	66	2.1818181818181817	0.45833333333333337	0.046769253
G-T	AC-enriched	0	9	3	8	0	inf	0.21842105263157896
INS	AD-enriched	376	935	197	840	1.7147045250956867	0.5831908561296859	5.590260218928152e-08
INS	AC-enriched	6	67	53	84	0.14193185018304702	7.045634920634921	9.681831197306785e-07
T-A	AD-enriched	23	74	17	61	1.1152623211446742	0.8966500356379187	0.8568496054852719
T-A	AC-enriched	0	6	4	6	0	inf	0.23351648351648352
T-C	AD-enriched	72	326	37	271	1.617642182	0.6181836818368184	0.027691004
T-C	AC-enriched	0	32	2	35	0	inf	0.4953111679454391
T-G	AD-enriched	34	85	18	73	1.6222222222222222	0.6164383561643836	0.1508966033601456
T-G	AC-enriched	2	11	4	11	0.5	2	0.6545893719806763
