## Additional File 2 for "RNA-seq variants reveal distinct patterns in the aging epitranscriptome: an in-depth analysis of age-matched Alzheimer’s Disease patients and a cognitively normal cohort"

Additional File 2. Table of modified sites from local-level top 24 gene set not included in local-level 17-gene set. List of all modified sites from top 24 gene set which did not pass the final modification burden nor occupancy filters. Sample counts are per site, stoichiometric values are from Mann-Whitney U of average normalized proportions per sample for all modifications of variant call-type.
gene_name	global_dist	call_type	genomic_position	ad_samp_ct	cn_samp_ct	local_type_stoich_pval	higher_avg_prop
MARCHF7	AD-enriched	T-C	chr2:159748757	29	23	0.422154138	Control
MARCHF7	AD-enriched	T-C	chr2:159770387	6	2	0.422154138	Control
MARCHF7	AD-enriched	T-C	chr2:159770174	4	2	0.422154138	Control
MARCHF7	AD-enriched	T-C	chr2:159769458	8	3	0.422154138	Control
MARCHF7	AD-enriched	T-C	chr2:159769438	1	1	0.422154138	Control
IFITM2	Control-enriched	T-C	chr11:308314	11	na	0.35352876	AD
IFITM2	Control-enriched	T-C	chr11:308354	3	1	0.35352876	AD
IFITM2	Control-enriched	T-C	chr11:308178	2	1	0.35352876	AD
ZNF84	AD-enriched	T-C	chr12:133060004	3	na	na	na
ZNF84	AD-enriched	A-G	chr12:133061174	11	na	na	na
ZNF84	AD-enriched	A-G	chr12:133061356	4	na	na	na
ZNF84	AD-enriched	A-G	chr12:133061355	2	na	na	na
ZNF84	AD-enriched	A-G	chr12:133057131	2	na	na	na
ZNF84	AD-enriched	A-G	chr12:133061408	3	na	na	na
MZT1	Shared	T-C	chr13:72709046	25	12	0.334032725	Control
ANXA11	AD-enriched	A-G	chr10:80153090	6	8	0.545623719	AD
ANXA11	AD-enriched	A-G	chr10:80154076	1	na	0.545623719	AD
CCDC66	AD-enriched	A-G	chr3:56593570	24	17	0.448909036	Control
CCDC66	AD-enriched	A-G	chr3:56619235	1	1	0.448909036	Control
PRXL2A	AD-enriched	T-A	chr10:80432957	24	2	0.09613501	AD
PRXL2A	AD-enriched	T-A	chr10:80436517	17	12	0.09613501	AD
PRXL2A	AD-enriched	T-A	chr10:80436801	11	8	0.09613501	AD
DLG1	AD-enriched	del	chr3:197130669	1	na	0.81069806	AD
DLG1	AD-enriched	del	chr3:197065448	na	1	0.81069806	AD
PDZDZ	AD-enriched	del	chr5:32110045	21	19	0.360328057	AD
PDZDZ	AD-enriched	del	chr5:32087486	1	na	0.360328057	AD
PDZDZ	AD-enriched	del	chr5:32100963	5	5	0.360328057	AD
PDZDZ	AD-enriched	del	chr5:32057726	1	1	0.360328057	AD
TMEM130	AD-enriched	del	chr7:98847512	1	na	na	na
TMEM130	AD-enriched	del	chr7:98847510	1	na	na	na
PCGF3	AD-enriched	del	chr4:768474	14	1	0.885578108	AD
PCGF3	AD-enriched	del	chr4:767603	2	2	0.885578108	AD
CLDN12	AD-enriched	C-U	chr7:90413990	9	3	0.59738159	Control
CLDN12	AD-enriched	C-U	chr7:90414000	20	9	0.59738159	Control
CLDN12	AD-enriched	C-U	chr7:90412862	3	na	0.59738159	Control
NEK11	AD-enriched	A-T	chr3:131228591	20	7	0.79325641	AD
NCAM2	AD-enriched	C-A	chr21:21541304	24	8	0.066948033	AD
DUSP22	Control-enriched	T-A	chr6:349343	17	1	0.125657283	Control
