## Additional File 3 for "RNA-seq variants reveal distinct patterns in the aging epitranscriptome: an in-depth analysis of age-matched Alzheimer’s Disease patients and a cognitively normal cohort"

Additional File 3. Table of sample counts from modified sites of local-level top 17 genes. List of sample counts at all modified sites for (gene, variant call-type) pairs with significant differences in stoichiometry at alpha=0.05. The condition columns indicate the number of samples in the conditon that harbor the modified site.
Gene	Call-type	Position	AD	Control
CCDC85A	insertion	chr2:56384408	14	4
CCDC85A	insertion	chr2:56193440	1	0
CIB1	del	chr15:90231022	12	25
CIB1	del	chr15:90231027	1	1
CIB1	del	chr15:90231213	1	4
DNAJC10	A-G	chr2:182762777	28	17
GTF2IP4	G-C	chr7:73191441	16	1
KLHL23	C-U	chr2:169749471	27	17
KLHL23	C-U	chr2:169751316	16	3
KLHL23	C-U	chr2:169751331	16	6
MYBPC1	T-C	chr12:101670340	29	23
PDZDZ	C-A	chr5:32109016	23	1
PDZDZ	C-A	chr5:32087220	2	1
PPP2R2C	T-C	chr4:6322014	27	25
PPP2R2C	T-C	chr4:6322519	27	25
PRXL2A	insertion	chr10:80436921	17	10
PRXL2A	insertion	chr10:80434133	6	4
PRXL2A	insertion	chr10:80435570	17	8
PRXL2A	insertion	chr10:80435479	1	2
PRXL2A	insertion	chr10:80432630	5	3
PRXL2A	insertion	chr10:80432635	10	0
